# Human and rat skeletal muscle single-nuclei multi-omic integrative analyses nominate causal cell types, regulatory elements, and SNPs for complex traits

**DOI:** 10.1101/2020.07.01.183004

**Authors:** Peter Orchard, Nandini Manickam, Arushi Varshney, Vivek Rai, Jeremy Kaplan, Claudia Lalancette, Katherine Gallagher, Charles F. Burant, Stephen C.J. Parker

## Abstract

**Background:** Skeletal muscle accounts for the largest proportion of human body mass, on average, and is a key tissue in complex diseases, mobility, and quality of life. It is composed of several different cell and muscle fiber types.

**Results:** Here, we optimize single-nucleus ATAC-seq (snATAC-seq) to map skeletal muscle cell-specific chromatin accessibility landscapes in frozen human and rat samples, and single-nucleus RNA-seq (snRNA-seq) to map cell-specific transcriptomes in human. We capture type I and type II muscle fiber signatures, which are generally missed by existing single-cell RNA-seq methods. We perform cross-modality and cross-species integrative analyses on 30,531 nuclei, representing 11 libraries, profiled in this study, and identify seven distinct cell types ranging in abundance from 63% (type II fibers) to 0.9% (muscle satellite cells) of all nuclei. We introduce a regression-based approach to infer cell types by comparing transcription start site-distal ATAC-seq peaks to reference enhancer maps and show consistency with RNA-based marker gene cell type assignments. We find heterogeneity in enrichment of genetic variants linked to complex phenotypes from the UK Biobank and diabetes genome wide association studies in cell-specific ATAC-seq peaks, with the most striking enrichment patterns in muscle mesenchymal stem cells (∼3% of nuclei). Finally, we overlay these chromatin accessibility maps on GWAS data to nominate causal cell types, SNPs, and transcription factor motifs for creatinine levels and type 2 diabetes signals.

**Conclusions:** These chromatin accessibility profiles for human and rat skeletal muscle cell types are a useful resource for investigating specific cell types and nominating causal GWAS SNPs and cell types.
