## Supplementary material for "Human and rat skeletal muscle single-nuclei multi-omic integrative analyses nominate causal cell types, regulatory elements, and SNPs for complex traits": Table S1

library	min. reads after filtering	max. reads after filtering	min. TSS enrichment	max(max fraction reads from single autosome)
Human-rat mix (human nuclei) (ATAC)	25000	335319	3	0.15
Human-rat mix (rat nuclei) (ATAC)	35000	348820	3	0.15
no FANS rep1 (ATAC)	70000	342966	4.5	0.15
no FANS rep2 (ATAC)	50000	214062	4.5	0.15
20k nuclei (ATAC)	30000	159372	4.5	0.15
40k nuclei (ATAC)	15000	72704	4.5	0.15
