## Supplementary material for "Human and rat skeletal muscle single-nuclei multi-omic integrative analyses nominate causal cell types, regulatory elements, and SNPs for complex traits": Table S2

library	min. UMIs	max. UMIs	max. fraction mitochondrial
no FANS rep1 (RNA)	2000	35000	0.004
FANS rep1 (RNA)	1500	25000	0.009
no FANS rep2 (RNA)	2000	35000	0.004
FANS rep2 (RNA)	1500	25000	0.009
20k nuclei (RNA)	1000	10000	0.007
40k nuclei (RNA)	1000	10000	0.009
