## Supplementary material for "Human and rat skeletal muscle single-nuclei multi-omic integrative analyses nominate causal cell types, regulatory elements, and SNPs for complex traits": Table S3

library	modality	loading concentration	median fragments	mean fragments	nuclei from HSM1	nuclei from HSM2	nuclei from rat
Human-rat mix (ATAC)	ATAC	15k	49484	55905	887	0	612
no FANS rep1 (ATAC)	ATAC	15k	75315	80666	670	0	0
no FANS rep2 (ATAC)	ATAC	15k	53694	56209	606	0	0
no FANS rep1 (RNA)	RNA	15k	8610	9635	2004	0	0
FANS rep1 (RNA)	RNA	15k	8264	8799	7715	0	0
no FANS rep2 (RNA)	RNA	15k	8512	9770	2078	0	0
FANS rep2 (RNA)	RNA	15k	8172	8708	7118	0	0
20k nuclei (RNA)	RNA	20k	2530	3030	1045	1073	0
20k nuclei (ATAC)	ATAC	20k	37110	38727	386	469	0
40k nuclei (RNA)	RNA	40k	2190	2654	1913	1926	0
40k nuclei (ATAC)	ATAC	40k	20390	20991	955	1080	0
