## Supplementary material for "Human and rat skeletal muscle single-nuclei multi-omic integrative analyses nominate causal cell types, regulatory elements, and SNPs for complex traits": Table S4

Gene name	Gene symbol	Cell type	References
Myosin heavy chain 1	MYH1	Type II muscle fibers	Schiaffino et al., 2015; Talbot and Maves, 2016
Myosin heavy chain 7	MYH7	Type I muscle fibers	Schiaffino et al., 2015; Talbot and Maves, 2016
Platelet-derived growth factor receptor alpha	PDGFRA	Mesenchymal stem cells	Farahani and Xaymardan, 2015; Uezumi et al., 2014
von Willebrand factor	VWF	Endothelial cells	Sadler, 1998; Zanetta et al., 2000
Myosin heavy chain 11	MYH11	Smooth muscle	Chakraborty et al., 2019; Gomez et al., 2015
Cluster of differentiation 163	CD163	Immune (macrophages/monocytes)	Lau et al 2004; Kristiansen et al., 2001
Paired box 7	PAX7	Satellite cells	Reimann et al., 2004; Seale et al., 2000
Chakraborty, R., Saddouk, F.Z., Carrao, A.C., Krause, D.S., Greif, D.M., and Martin, K.A. (2019). Promoters to Study Vascular Smooth Muscle. Arterioscler. Thromb. Vasc. Biol. 39, 603–612.
Farahani, R.M., and Xaymardan, M. (2015). Platelet-Derived Growth Factor Receptor Alpha as a Marker of Mesenchymal Stem Cells in Development and Stem Cell Biology. Stem Cells Int. 2015.
Gomez, D., Swiatlowska, P., and Owens, G.K. (2015). Epigenetic Control of Smooth Muscle Cell Identity and Lineage Memory. Arterioscler. Thromb. Vasc. Biol. 35, 2508–2516.
Kristiansen, M., Graversen, J.H., Jacobsen, C., Sonne, O., Hoffman, H.J., Law, S.K., and Moestrup, S.K. (2001). Identification of the haemoglobin scavenger receptor. Nature 409, 198–201.
Lau, S.K., Chu, P.G., and Weiss, L.M. (2004). CD163: a specific marker of macrophages in paraffin-embedded tissue samples. Am. J. Clin. Pathol. 122, 794–801.
Reimann, J., Brimah, K., Schröder, R., Wernig, A., Beauchamp, J.R., and Partridge, T.A. (2004). Pax7 distribution in human skeletal muscle biopsies and myogenic tissue cultures. Cell Tissue Res. 315, 233–242.
Sadler, J.E. (1998). Biochemistry and genetics of von Willebrand factor. Annu. Rev. Biochem. 67, 395–424.
Schiaffino, S., Rossi, A.C., Smerdu, V., Leinwand, L.A., and Reggiani, C. (2015). Developmental myosins: expression patterns and functional significance. Skelet. Muscle 5, 22.
Seale, P., Sabourin, L.A., Girgis-Gabardo, A., Mansouri, A., Gruss, P., and Rudnicki, M.A. (2000). Pax7 is required for the specification of myogenic satellite cells. Cell 102, 777–786.
Talbot, J., and Maves, L. (2016). Skeletal muscle fiber type: using insights from muscle developmental biology to dissect targets for susceptibility and resistance to muscle disease. Wiley Interdiscip. Rev. Dev. Biol. 5, 518–534.
Uezumi, A., Fukada, S., Yamamoto, N., Ikemoto-Uezumi, M., Nakatani, M., Morita, M., Yamaguchi, A., Yamada, H., Nishino, I., Hamada, Y., et al. (2014). Identification and characterization of PDGFRα+ mesenchymal progenitors in human skeletal muscle. Cell Death Dis. 5, e1186.
Zanetta, L., Marcus, S.G., Vasile, J., Dobryansky, M., Cohen, H., Eng, K., Shamamian, P., and Mignatti, P. (2000). Expression of Von Willebrand factor, an endothelial cell marker, is up-regulated by angiogenesis factors: a potential method for objective assessment of tumor angiogenesis. Int. J. Cancer 85, 281–288.
