## Supplementary material for "Human and rat skeletal muscle single-nuclei multi-omic integrative analyses nominate causal cell types, regulatory elements, and SNPs for complex traits": Table S5

cell_type	Human_ATAC	Human_RNA	Rat_ATAC
Type II muscle fibers	2729	16028	381
Type I muscle fibers	1615	6730	126
Mesenchymal stem cells	271	596	47
Endothelial cells	147	494	20
Smooth Muscle	134	448	16
Immune cells	92	367	16
Muscle satellite cells	65	203	6
