## Supplementary material for "Human and rat skeletal muscle single-nuclei multi-omic integrative analyses nominate causal cell types, regulatory elements, and SNPs for complex traits": Table S8

base
Coding_UCSC
Coding_UCSC.flanking.500
Conserved_LindbladToh
Conserved_LindbladToh.flanking.500
Intron_UCSC
Intron_UCSC.flanking.500
Promoter_UCSC
Promoter_UCSC.flanking.500
UTR_3_UCSC
UTR_3_UCSC.flanking.500
UTR_5_UCSC
UTR_5_UCSC.flanking.500
GERP.NS
GERP.RSsup4
MAFbin1
MAFbin2
MAFbin3
MAFbin4
MAFbin5
MAFbin6
MAFbin7
MAFbin8
MAFbin9
MAFbin10
MAF_Adj_Predicted_Allele_Age
MAF_Adj_LLD_AFR
Recomb_Rate_10kb
Nucleotide_Diversity_10kb
Backgrd_Selection_Stat
CpG_Content_50kb
MAF_Adj_ASMC
synonymous
non_synonymous
Conserved_Vertebrate_phastCons46way
Conserved_Vertebrate_phastCons46way.flanking.500
Conserved_Mammal_phastCons46way
Conserved_Mammal_phastCons46way.flanking.500
Conserved_Primate_phastCons46way
Conserved_Primate_phastCons46way.flanking.500
